# Somatic nuclear mitochondrial DNA insertions are prevalent in the human brain and accumulate over time in fibroblasts

**DOI:** 10.1101/2023.02.03.527065

**Authors:** Weichen Zhou, Kalpita R. Karan, Wenjin Gu, Hans-Ulrich Klein, Gabriel Sturm, Philip L. De Jager, David A. Bennett, Michio Hirano, Martin Picard, Ryan E Mills

**Affiliations:** Department of Computational Medicine and Bioinformatics, University of Michigan Medical School, Ann Arbor, MI 48109, USA; Department of Psychiatry, Division of Behavioral Medicine, Columbia University Irving Medical Center, New York, USA; Center for Translational & Computational Neuroimmunology, Department of Neurology, Columbia University Irving Medical Center, New York, NY 10032 USA; Taub Institute for Research on Alzheimer’s Disease and the Aging Brain, Columbia University Irving Medical Center, New York, NY 10032 USA; Department of Biochemistry and Biophysics, University of California, San Francisco, San Francisco, CA 94158, USA; Rush Alzheimer’s Disease Center, Rush University Medical Center, Chicago, IL 60612 USA; Department of Neurology, H. Houston Merritt Center, Columbia University Translational Neuroscience Initiative, Columbia University Irving Medical Center, New York, USA; New York State Psychiatric Institute, New York, USA; Department of Human Genetics, University of Michigan Medical School, Ann Arbor, MI 48109, USA

## Abstract

The transfer of mitochondrial DNA into the nuclear genomes of eukaryotes (Numts) has been linked to lifespan in non-human species ^1–3^ and recently demonstrated to occur in rare instances from one human generation to the next ^4^. Here we investigated numtogenesis dynamics in humans in two ways. First, we quantified Numts in 1,187 post-mortem brain and blood samples from different individuals. Compared to circulating immune cells (n=389), post-mitotic brain tissue (n=798) contained more Numts, consistent with their potential somatic accumulation. Within brain samples we observed a 5.5-fold enrichment of somatic Numt insertions in the dorsolateral prefrontal cortex compared to cerebellum samples, suggesting that brain Numts arose spontaneously during development or across the lifespan. Moreover, more brain Numts was linked to earlier mortality. The brains of individuals with no cognitive impairment who died at younger ages carried approximately 2 more Numts per decade of life lost than those who lived longer. Second, we tested the dynamic transfer of Numts using a repeated-measures WGS design in a human fibroblast model that recapitulates several molecular hallmarks of aging ^5^. These longitudinal experiments revealed a gradual accumulation of one Numt every ∼13 days. Numtogenesis was independent of large-scale genomic instability and unlikely driven cell clonality. Targeted pharmacological perturbations including chronic glucocorticoid signaling or impairing mitochondrial oxidative phosphorylation (OxPhos) only modestly increased the rate of numtogenesis, whereas patient-derived *SURF1*-mutant cells exhibiting mtDNA instability accumulated Numts 4.7- fold faster than healthy donors. Combined, our data document spontaneous numtogenesis in human cells and demonstrate an association between brain cortical somatic Numts and human lifespan. These findings open the possibility that mito-nuclear horizontal gene transfer among human post-mitotic tissues produce functionally-relevant human Numts over timescales shorter than previously assumed.

---

The incorporation of mitochondrial DNA into the nuclear genomes of organisms is an ongoing phenomenon ^4, 6–8^. These nuclear mitochondrial insertions, referred to as ‘Numts’, have been observed in the germline of both human ^6, 8–11^ and non-human ^7, 12–17^ species and occur as part of a wider biological process termed numtogenesis ^18, 19^, which has been defined as the occurrence of any mitochondrial DNA (mtDNA) components into the nucleus or nuclear genome. Once integrated, Numts are bi-parentally transmitted to future generations, like other types of genetic variation. While mostly benign, Numts have been implicated with cellular evolution and function ^1, 20^, various cancers ^18, 19^, and can confound studies of mitochondrial DNA heteroplasmy ^21, 22^, maternal inheritance of mitochondria ^10, 23–26^, and forensics ^27–29^.

Investigations of Numts have been conducted in numerous species, but yeast, in particular, has provided an excellent experimental platform as a model organism due to its smaller genome and fast replication timing. Mechanisms of Numt integration involve genome replication processes in several yeast species ^1, 2^ and have further been linked to the yeast *YME1* (yeast mitochondrial escape 1) gene and double-stranded break repair ^30–32^. Interestingly, Numts have also been associated with chronological aging in *Saccharomyces cerevisiae* ^3^, suggesting a model where the accumulation of somatic mutations with aging ^33, 34^, particularly structural genomic changes, could provide an opportunistic environment for somatic numtogenesis.

In humans, neural progenitor cells and cortical neurons harbor extensive tissue-specific somatic mutations, including single nucleotide variants (SNVs) ^35–37^, transposable elements ^38–40^, and larger structural variants ^41–43^. However, to date, no studies have investigated the extent of Numts specific in human brain regions, though several studies have now explored somatic numtogenesis in various cancers ^18, 44^. Using blood as the source of DNA, rare events of germline numtogenesis leading to a new Numt absent from either parents is estimated to occur every 4,000 human births, and to be more frequent in solid tumors but not hematological cancers ^4^. Using the observations in yeast as a foundation, we hypothesized that the accumulation of somatic mutations with age in the human brain also could be associated with numtogenesis and an increase in the number of somatically acquired (i.e., de novo) Numts. Mechanistically, numtogenesis requires the release of mitochondrial fragments into the cytoplasm and nucleus ^45, 46^, where they can be integrated into autosomal sequences. In this context, we note that neuroendocrine, energetic, and mitochondrial DNA maintenance stressors in human and mouse cells trigger mitochondrial DNA release into the cytoplasm ^47^ and even in the bloodstream ^48, 49^. Thus, intrinsic perturbations to mitochondrial biology or environmentally-induced stressors could increase numtogenesis across the lifespan.

We investigated these scenarios through a multifaceted approach using post-mortem human brain tissue and blood from large cohorts of older individuals, as well as a longitudinal analysis of primary human fibroblasts from healthy donors and patients deficient for *SURF1*, a gene associated with Leigh syndrome and cytochrome *c* oxidase deficiency ^50^ that alters oxidative phosphorylation (OxPhos). We further examined the potential role of environmental stress on numtogenesis through the treatment of these cells with oligomycin (OxPhos inhibitor) and dexamethasone (glucocorticoid receptor agonist).
