## Supplementary material for "Somatic nuclear mitochondrial DNA insertions are prevalent in the human brain and accumulate over time in fibroblasts": Supplementary.Table2.xlsx

### Sheet: Cell.line.specific
ID	Sample_information									Sequencing_stats			Variant_calling (cell-line specific)														Variant_calling (PASS)
new_sample_id	cell_line	name	unique_variable_name	clinical_condition	age (years)	sex	treatment	days_grown	cell.line.list.name	Mean_coverage	Median_fragment_length	SD_fragment_length	numt	LINE1 (by MELT)	ALU (by MELT)	SVA (by MELT)	DEL (by Delly)	DUP (by Delly)	INV (by Delly)	INS (by Delly)	BND (by Delly)	Deletions (by Manta)	Tandem Duplications (by Manta)	Insertion (Manta)	Inversions (by Manta)	Breakends (by Manta)	numts (PASS)	mtCN	LINE1 (by MELT)	ALU (by MELT)	SVA (by MELT)	DEL (by Delly)	DUP (by Delly)	INV (by Delly)	INS (by Delly)	BND (by Delly)	Deletions (by Manta)	Tandem Duplications (by Manta)	Insertion (Manta)	Inversions (by Manta)	Breakends (by Manta)	SNVs (by Strelka)	Indels (by Strelka)
hFB12-d1	hFB12	donor1	HC1_sp2_Normal_DEX_ox21_p7	control	18	male	dex	27.04	hFB12.dex	21.29	313	90	7	3	15	1	223	115	149	19	150	5	0	1	7	81	11	417	19	109	6	9729	883	716	1836	1284	3419	118	1286	257	406	3713754	758096
hFB12-d2	hFB12	donor1	HC1_sp2_Normal_DEX_ox21_p10	control	18	male	dex	42.04	hFB12.dex	21.03	311	91	10	6	21	0	254	117	135	20	160	6	1	4	16	98	17	492	22	129	9	9629	904	689	1795	1251	3327	124	1248	262	474	3699644	752506
hFB12-d3	hFB12	donor1	HC1_sp2_Normal_DEX_ox21_p13	control	18	male	dex	58.04	hFB12.dex	21.98	321	98	6	6	19	5	260	124	148	22	157	5	0	4	7	78	10	625	23	130	10	9934	934	701	1908	1318	3474	137	1324	267	466	3731599	770939
hFB12-d4	hFB12	donor1	HC1_sp2_Normal_DEX_ox21_p16	control	18	male	dex	73.08	hFB12.dex	25.13	294	82	16	5	27	5	259	136	181	20	184	2	0	7	16	111	21	483	19	104	12	10595	1076	847	2103	1493	3692	137	1399	271	554	3734598	796688
hFB12-d5	hFB12	donor1	HC1_sp2_Normal_DEX_ox21_p19	control	18	male	dex	88.04	hFB12.dex	26.39	308	86	18	8	31	6	270	171	169	28	249	5	1	5	14	65	26	644	26	145	16	10837	1151	887	2230	1625	3703	139	1499	309	536	3745773	808496
hFB12-d6	hFB12	donor1	HC1_sp2_Normal_DEX_ox21_p25	control	18	male	dex	121	hFB12.dex	28.15	309	88	24	11	27	2	273	189	198	35	267	1	0	13	16	86	29	927	25	142	11	11054	1170	886	2287	1692	3918	143	1568	311	584	3749667	817949
hFB12-d7	hFB12	donor1	HC1_sp2_Normal_DEX_ox21_p28	control	18	male	dex	143	hFB12.dex	19.39	284	86	33	4	15	3	188	109	145	17	116	1	1	5	14	216	36	1051	21	67	8	9348	877	695	1744	1191	3260	117	1155	244	562	3683478	733354
hFB12-d8	hFB12	donor1	HC1_sp2_Normal_DEX_ox21_p31	control	18	male	dex	166	hFB12.dex	26.75	306	89	20	9	32	4	265	141	176	26	236	7	5	7	21	51	28	1058	28	134	14	10682	1105	889	2183	1655	3724	149	1521	316	548	3745340	809620
hfb12-1	hFB12	donor1	HC1_sp2_Normal_Control_ox21_p3	control	18	male	none	7	hFB12.none	20	306	86	25	3	16	5	198	108	207	10	187	5	0	6	21	357	31	374	10	64	7	8709	769	717	1554	1166	2773	109	842	207	666	3692234	686215
hfb12-2	hFB12	donor1	HC1_sp2_Normal_Control_ox21_p7	control	18	male	none	27	hFB12.none	24.36	307	82	9	4	15	3	273	155	170	30	206	5	1	4	20	101	15	449	15	73	4	8614	981	754	1664	1401	2739	125	822	233	422	3535780	648715
hfb12-3	hFB12	donor1	HC1_sp2_Normal_Control_ox21_p16	control	18	male	none	73	hFB12.none	20.08	301	84	33	7	31	5	239	121	331	16	234	4	0	4	24	653	39	521	22	79	7	8636	837	839	1530	1234	2854	119	828	226	940	3674203	696068
hfb12-4	hFB12	donor1	HC1_sp2_Normal_Control_ox21_p29	control	18	male	none	103	hFB12.none	20.45	292	81	36	6	18	1	192	91	140	16	115	8	0	3	23	194	42	763	12	72	4	8863	774	640	1622	1110	2627	109	695	194	452	3662070	670403
hFB12-8	hFB12	donor1	HC1_sp2_Normal_Control_ox21_p22	control	18	male	none	151	hFB12.none	24.28	337	116	12	7	19	2	329	180	154	30	220	9	1	8	11	52	17	881	35	130	18	10547	1064	772	2141	1477	3645	144	1425	279	470	3751309	795129
hfb12-5	hFB12	donor1	HC1_sp2_Normal_Control_ox21_p31	control	18	male	none	166	hFB12.none	19.49	301	89	31	3	15	2	221	121	229	12	156	3	1	1	21	476	35	661	11	79	7	8862	765	686	1550	1096	2813	98	739	218	764	3694148	687327
hFB12-6	hFB12	donor1	HC1_sp2_Normal_Control_ox21_p34	control	18	male	none	188	hFB12.none	24.57	310	89	29	1	26	4	235	155	169	27	199	6	2	4	16	76	36	799	16	126	13	10332	1088	856	2084	1481	3649	141	1399	281	484	3740624	792353
hFB12-7	hFB12	donor1	HC1_sp2_Normal_Control_ox21_p37	control	18	male	none	211	hFB12.none	17.1	307	101	69	13	43	3	191	94	172	23	117	6	1	3	32	613	73	828	26	110	12	8859	708	660	1514	1114	3088	99	983	201	858	3641910	699365
hFB12-o1	hFB12	donor1	HC1_sp2_Normal_Oligomycin_ox21_p7	control	18	male	oligo	27.04	hFB12.oligo	20.34	282	84	4	8	27	2	188	121	139	16	128	3	1	7	10	229	8	219	17	82	3	9686	885	692	1753	1244	3373	113	1153	242	598	3694915	743381
hFB12-o2	hFB12	donor1	HC1_sp2_Normal_Oligomycin_ox21_p10	control	18	male	oligo	42.04	hFB12.oligo	20.56	284	83	11	5	27	2	189	98	123	15	131	1	1	3	15	221	16	303	16	90	6	9571	897	679	1778	1269	3341	136	1218	249	560	3708000	754389
hFB12-o3	hFB12	donor1	HC1_sp2_Normal_Oligomycin_ox21_p13	control	18	male	oligo	58.04	hFB12.oligo	20.63	295	86	4	3	25	3	177	98	138	17	128	3	1	3	14	178	8	276	18	87	8	9565	912	695	1752	1241	3335	117	1209	243	533	3695202	746540
hFB12-o4	hFB12	donor1	HC1_sp2_Normal_Oligomycin_ox21_p16	control	18	male	oligo	73.08	hFB12.oligo	28.64	238	94	11	6	48	3	290	186	191	48	221	4	5	13	18	193	19	246	17	108	10	12931	1255	923	2364	1561	4102	173	1516	288	658	3766511	830108
hFB12-o5	hFB12	donor1	HC1_sp2_Normal_Oligomycin_ox21_p19	control	18	male	oligo	88.04	hFB12.oligo	24.3	299	87	11	7	25	7	269	145	162	19	172	5	1	4	14	128	17	404	23	124	10	10429	1071	834	2063	1415	3695	148	1402	283	586	3728549	788967
hFB12-o6	hFB12	donor1	HC1_sp2_Normal_Oligomycin_ox21_p22	control	18	male	oligo	102.96	hFB12.oligo	21.14	312	87	11	7	24	3	185	112	129	12	166	2	0	7	19	116	15	331	20	126	8	9818	935	716	1825	1326	3381	121	1257	267	440	3707862	759558
hFB13-d1	hFB13	donor2	HC2_sp2_Normal_DEX_ox21_p7	control	18	female	dex	28	hFB13.dex	25.22	284	82	16	4	25	1	231	145	134	25	162	5	2	4	16	163	75	423	21	108	11	10687	1053	778	2132	1443	3733	118	1466	278	568	3825357	813646
hFB13-d2	hFB13	donor2	HC2_sp2_Normal_DEX_ox21_p10	control	18	female	dex	43	hFB13.dex	29.22	317	94	3	4	31	2	331	162	197	40	268	9	2	9	13	88	9	395	39	165	11	11324	1127	910	2395	1727	4085	145	1645	301	618	3850951	844543
hFB13-d3	hFB13	donor2	HC2_sp2_Normal_DEX_ox21_p13	control	18	female	dex	58	hFB13.dex	26.98	293	91	5	6	27	2	248	129	197	35	192	4	0	8	24	115	13	411	21	115	12	11005	1044	829	2280	1488	3921	137	1605	299	598	3832556	828094
hFB13-d4	hFB13	donor2	HC2_sp2_Normal_DEX_ox21_p16	control	18	female	dex	73	hFB13.dex	26.32	307	92	15	5	19	5	288	161	171	23	213	6	1	6	20	63	23	461	29	139	18	10856	1087	824	2253	1530	3865	126	1546	289	512	3837948	827702
hFB13-d5	hFB13	donor2	HC2_sp2_Normal_DEX_ox21_p19	control	18	female	dex	88	hFB13.dex	23.38	296	81	16	14	31	5	205	121	157	31	174	7	1	10	16	101	24	267	31	111	10	10222	941	741	2041	1400	3662	113	1374	266	452	3820973	800137
hFB13-d6	hFB13	donor2	HC2_sp2_Normal_DEX_ox21_p22	control	18	female	dex	103	hFB13.dex	20.41	283	81	19	9	24	5	170	126	118	23	126	1	1	6	11	193	25	798	24	76	6	9642	895	652	1834	1224	3340	102	1209	232	538	3791473	768447
hFB13-d7	hFB13	donor2	HC2_sp2_Normal_DEX_ox21_p25	control	18	female	dex	122	hFB13.dex	25.35	312	88	14	6	28	9	271	155	162	23	228	10	2	7	16	69	20	759	33	133	22	10603	1058	787	2168	1527	3798	129	1490	287	510	3834486	816170
hFB13-d8	hFB13	donor2	HC2_sp2_Normal_DEX_ox21_p28	control	18	female	dex	143	hFB13.dex	23.57	308	86	22	10	20	6	241	129	149	17	188	5	4	4	20	90	29	1024	37	121	15	10389	946	763	2020	1414	3574	116	1369	251	480	3792175	793859
hFB13-d9	hFB13	donor2	HC2_sp2_Normal_DEX_ox21_p31	control	18	female	dex	166	hFB13.dex	20.62	294	87	31	7	24	3	205	90	107	18	155	3	0	4	13	88	39	1226	28	85	12	9805	863	667	1816	1286	3440	110	1280	233	424	3812933	773476
hFB13-d10	hFB13	donor2	HC2_sp2_Normal_DEX_ox21_p34	control	18	female	dex	189	hFB13.dex	22.47	318	94	20	9	19	1	246	109	132	24	185	3	0	5	18	54	27	1194	38	123	12	10150	891	717	1955	1326	3595	122	1397	261	434	3824970	794027
hFB13-d11	hFB13	donor2	HC2_sp2_Normal_DEX_ox21_p37	control	18	female	dex	211	hFB13.dex	23.67	331	97	31	5	27	9	271	148	176	10	208	9	0	3	18	58	37	1325	41	143	18	10312	939	736	1993	1409	3629	117	1411	271	458	3833327	801415
hfb13-1	hFB13	donor2	HC2_sp2_Normal_Control_ox21_p3	control	18	female	none	8	hFB13.none	21.27	327	96	10	6	14	0	229	124	162	18	146	3	0	3	13	109	16	383	26	94	8	9019	760	607	1627	1102	2725	83	707	177	380	3789625	699377
hFB13-8	hFB13	donor2	HC2_sp2_Normal_Control_ox21_p6	control	18	female	none	22	hFB13.none	18.06	319	108	4	3	19	1	219	104	109	19	139	2	1	1	10	49	10	1346	27	84	10	9295	786	596	1671	1116	3281	97	1166	225	372	3773552	735119
hfb13-2	hFB13	donor2	HC2_sp2_Normal_Control_ox21_p7	control	18	female	none	28	hFB13.none	20.59	313	88	18	5	38	5	218	112	294	20	197	5	0	0	13	405	24	425	27	110	14	8989	784	781	1603	1206	2934	106	865	185	672	3784114	706763
hFB13-7	hFB13	donor2	HC2_sp2_Normal_Control_ox21_p8	control	18	female	none	33	hFB13.none	16.64	325	110	4	5	18	1	234	106	115	12	124	4	1	2	12	44	10	1435	25	74	9	8860	728	593	1525	1092	3080	85	1076	197	294	3739536	710573
hfb13-3	hFB13	donor2	HC2_sp2_Normal_Control_ox21_p16	control	18	female	none	73	hFB13.none	26.42	297	82	18	8	41	5	256	128	229	25	183	8	0	5	13	98	25	348	26	132	12	9840	869	788	1925	1304	3056	108	962	207	426	3803165	744859
hfb13-4	hFB13	donor2	HC2_sp2_Normal_Control_ox21_p22	control	18	female	none	103	hFB13.none	19.05	274	82	27	3	11	5	189	91	172	12	150	2	0	3	24	387	35	485	12	61	11	8318	775	635	1454	1137	2597	102	740	192	614	3652792	668696
hfb13-5	hFB13	donor2	HC2_sp2_Normal_Control_ox21_p28	control	18	female	none	143	hFB13.none	19.59	307	84	42	4	23	5	206	118	241	10	157	6	2	5	29	372	51	716	13	77	7	8274	775	694	1430	1132	2583	95	712	196	706	3627877	646466
hFB13-6	hFB13	donor2	HC2_sp2_Normal_Control_ox21_p34	control	18	female	none	189	hFB13.none	20.92	292	85	16	3	15	5	194	112	120	21	152	5	0	3	18	135	24	861	21	91	11	9735	883	634	1855	1268	3445	106	1220	237	502	3794332	769743
hFB13-o1	hFB13	donor2	HC2_sp2_Normal_Oligomycin_ox21_p7	control	18	female	oligo	27.92	hFB13.oligo	22.7	301	87	4	4	20	3	205	107	130	15	157	2	1	2	15	111	11	197	25	102	9	10173	944	688	1986	1338	3595	112	1367	235	461	3812604	793032
hFB13-o2	hFB13	donor2	HC2_sp2_Normal_Oligomycin_ox21_p10	control	18	female	oligo	42.92	hFB13.oligo	21.4	302	84	3	4	23	5	216	104	125	15	136	5	0	2	10	120	9	164	29	100	12	9920	874	681	1859	1294	3496	105	1305	249	524	3803525	781692
hFB13-o3	hFB13	donor2	HC2_sp2_Normal_Oligomycin_ox21_p16	control	18	female	oligo	73.13	hFB13.oligo	17.61	268	104	23	9	56	3	138	86	123	16	124	2	0	3	29	943	27	209	21	109	8	9017	702	594	1547	1083	3167	90	1044	207	1168	3766421	723451
hFB13-o4	hFB13	donor2	HC2_sp2_Normal_Oligomycin_ox21_p19	control	18	female	oligo	88.21	hFB13.oligo	19.57	277	86	7	4	19	3	170	86	118	15	134	3	1	3	20	287	14	210	12	67	6	9456	840	642	1769	1139	3287	103	1115	207	626	3761635	748265
hFB13-o5	hFB13	donor2	HC2_sp2_Normal_Oligomycin_ox21_p22	control	18	female	oligo	103.25	hFB13.oligo	23.01	318	95	8	6	19	6	230	106	136	16	200	8	0	4	14	75	14	333	32	126	20	10043	907	726	1965	1385	3591	107	1370	247	468	3823446	795705
hFB13-o6	hFB13	donor2	HC2_sp2_Normal_Oligomycin_ox21_p25	control	18	female	oligo	122.04	hFB13.oligo	22.77	303	93	5	6	23	5	238	125	132	26	154	2	0	4	10	75	9	344	26	118	18	10313	959	722	2026	1354	3634	121	1410	263	500	3814530	792816
hFB13-o7	hFB13	donor2	HC2_sp2_Normal_Oligomycin_ox21_p31	control	18	female	oligo	166.17	hFB13.oligo	25.51	318	92	14	8	31	6	254	141	141	19	210	5	0	7	14	72	21	416	35	160	20	10660	1015	806	2166	1525	3758	121	1510	287	514	3827277	818894
hFB13-o8	hFB13	donor2	HC2_sp2_Normal_Oligomycin_ox21_p34	control	18	female	oligo	189.38	hFB13.oligo	19.94	276	84	16	6	30	4	190	98	124	11	127	1	2	4	16	262	23	497	17	80	7	9626	828	680	1696	1213	3343	106	1157	228	586	3758039	757665
hFB14-d1	hFB14	donor3	HC3_sp2_Normal_DEX_ox21_p11	control	0	male	dex	28	hFB14.dex	20.68	319	94	16	11	18	1	256	112	158	28	193	4	0	6	16	78	21	656	28	122	13	11043	879	717	2092	1374	3897	109	1391	272	446	4424193	882603
hFB14-d2	hFB14	donor3	HC3_sp2_Normal_DEX_ox21_p14	control	0	male	dex	44	hFB14.dex	20.91	322	94	18	9	20	0	236	137	162	26	171	9	2	3	22	79	25	641	35	134	12	11059	902	735	2111	1353	3966	105	1361	267	416	4430744	885446
hFB14-d3	hFB14	donor3	HC3_sp2_Normal_DEX_ox21_p17	control	0	male	dex	60	hFB14.dex	20.48	301	88	24	8	26	4	222	117	125	30	192	9	1	8	15	125	31	1049	34	98	16	10990	921	730	2093	1378	3877	116	1407	259	514	4415512	874950
hFB14-d5	hFB14	donor3	HC3_sp2_Normal_DEX_ox21_p23	control	0	male	dex	90	hFB14.dex	20.16	296	85	26	6	13	3	228	116	135	26	146	1	0	6	13	105	37	1073	24	69	16	11027	904	709	2048	1353	3885	96	1342	237	484	4413358	871405
hFB14-1	hFB14	donor3	HC3_sp2_Normal_Control_ox21_p6	control	0	male	none	3	hFB14.none	20.56	298	85	12	6	24	7	236	132	148	31	173	2	2	5	16	142	26	350	22	95	19	11017	910	712	2056	1334	3909	102	1331	262	514	4421660	876668
hFB14-2	hFB14	donor3	HC3_sp2_Normal_Control_ox21_p8	control	0	male	none	13	hFB14.none	20.93	288	87	10	5	26	3	221	126	136	40	168	1	2	6	22	172	16	350	13	105	14	11234	924	696	2147	1325	3969	107	1332	259	548	4413926	879074
hFB14-3	hFB14	donor3	HC3_sp2_Normal_Control_ox21_p9	control	0	male	none	17	hFB14.none	20.37	286	88	6	10	32	8	241	122	134	35	162	3	2	5	14	207	14	330	24	98	15	11123	910	691	2062	1351	3947	109	1335	251	576	4404907	867888
hFB14-4	hFB14	donor3	HC3_sp2_Normal_Control_ox21_p11	control	0	male	none	28	hFB14.none	20.19	292	88	9	2	29	5	199	121	138	31	167	6	1	3	25	206	15	448	20	93	15	11061	852	684	2030	1335	3829	104	1343	263	560	4392077	860733
hFB14-5	hFB14	donor3	HC3_sp2_Normal_Control_ox21_p14	control	0	male	none	44	hFB14.none	19.4	271	81	11	6	26	4	191	112	121	29	148	3	1	9	25	310	21	312	18	61	12	10820	912	707	1991	1258	3867	111	1268	245	650	4398000	858099
hFB14-6	hFB14	donor3	HC3_sp2_Normal_Control_ox21_p17	control	0	male	none	60	hFB14.none	19.71	286	85	8	12	43	4	209	122	145	44	145	3	1	9	18	281	15	396	26	104	12	10856	892	695	1972	1285	3805	106	1284	258	624	4378648	860921
hFB14-10	hFB14	donor3	HC3_sp2_Normal_Control_ox21_p18	control	0	male	none	65	hFB14.none	23.16	303	108	7	10	23	3	308	154	165	64	221	7	2	14	22	81	13	1105	31	110	21	11857	1051	761	2388	1453	4266	133	1548	280	500	4472627	924516
hFB14-7	hFB14	donor3	HC3_sp2_Normal_Control_ox21_p20	control	0	male	none	75	hFB14.none	20.85	321	97	16	6	32	3	276	137	150	39	216	8	1	4	11	73	24	669	31	124	19	11224	919	749	2081	1379	4030	104	1398	262	456	4416045	880047
hFB14-8	hFB14	donor3	HC3_sp2_Normal_Control_ox21_p23	control	0	male	none	90	hFB14.none	20.89	285	88	21	6	27	3	221	124	153	52	169	4	0	8	16	171	29	792	16	93	15	11369	944	739	2175	1379	3994	109	1372	251	554	4412751	882306
hFB14-9	hFB14	donor3	HC3_sp2_Normal_Control_ox21_p32	control	0	male	none	189	hFB14.none	20.4	298	89	23	3	15	2	223	123	135	45	167	3	0	2	13	94	31	1254	18	89	10	11098	893	738	2086	1356	3917	93	1358	252	448	4418871	883990
hFB14-o1	hFB14	donor3	HC3_sp2_Normal_Oligomycin_ox21_p11	control	0	male	oligo	28	hFB14.oligo	20.62	286	82	8	8	18	4	220	119	137	30	144	2	1	5	14	147	16	257	18	80	11	11078	926	754	2116	1349	3986	110	1353	271	530	4415668	879002
hFB14-o2	hFB14	donor3	HC3_sp2_Normal_Oligomycin_ox21_p14	control	0	male	oligo	44	hFB14.oligo	20.08	283	86	9	8	24	2	205	107	139	28	155	5	1	7	9	241	16	354	22	95	8	10994	875	730	2061	1336	3937	98	1357	259	586	4407091	870177
hFB14-o3	hFB14	donor3	HC3_sp2_Normal_Oligomycin_ox21_p20	control	0	male	oligo	75	hFB14.oligo	21.68	317	92	15	6	22	5	263	135	144	24	198	8	0	5	12	111	23	506	25	120	17	11275	950	746	2199	1434	4065	107	1456	272	482	4441688	895884
hFB14-o5	hFB14	donor3	HC3_sp2_Normal_Oligomycin_ox21_p26	control	0	male	oligo	105	hFB14.oligo	17.04	302	99	51	4	35	3	212	111	220	29	160	7	0	8	34	812	56	691	21	101	11	10252	779	716	1771	1210	3636	82	1186	242	1080	4351895	818782
hFB6-1	hFB6	patient1	SURF1_1_sp2_SURF1_Mutation_Control_ox21_p10	surf1	0.25	male	none	16.25	hFB6.none	20.59	286	80	16	2	22	3	209	113	125	53	144	5	3	8	19	168	20	475	15	90	6	9597	922	662	1801	1296	3369	110	1204	225	462	3662173	746584
hFB6-2	hFB6	patient1	SURF1_1_sp2_SURF1_Mutation_Control_ox21_p12	surf1	0.25	male	none	28.08	hFB6.none	20.51	283	82	17	9	16	2	233	131	129	53	135	4	0	13	24	180	21	471	21	72	4	9679	919	672	1807	1306	3304	113	1197	221	480	3664824	749425
hFB6-3	hFB6	patient1	SURF1_1_sp2_SURF1_Mutation_Control_ox21_p15	surf1	0.25	male	none	44.04	hFB6.none	19.53	268	84	16	5	19	7	200	98	116	57	129	5	2	7	20	316	24	468	16	70	10	9379	818	618	1745	1233	3222	100	1118	195	642	3637865	732384
hFB6-4	hFB6	patient1	SURF1_1_sp2_SURF1_Mutation_Control_ox21_p18	surf1	0.25	male	none	60.13	hFB6.none	21.21	288	85	10	4	19	4	218	120	107	64	145	5	1	10	26	116	15	676	13	88	12	9719	968	695	1881	1302	3411	121	1269	244	430	3672824	757903
hFB6-5	hFB6	patient1	SURF1_1_sp2_SURF1_Mutation_Control_ox21_p24	surf1	0.25	male	none	90.17	hFB6.none	20.73	285	80	20	0	25	4	217	120	116	66	146	7	2	8	14	162	24	617	14	84	9	9560	925	656	1861	1313	3350	110	1222	207	446	3659268	750944
hFB7-1	hFB7	patient2	SURF1_2_sp2_SURF1_Mutation_Control_ox21_p7	surf1	11	male	none	8.04	hFB7.none	21.68	291	85	11	6	23	1	258	135	156	93	160	13	5	6	38	167	23	550	27	102	4	9815	876	724	1910	1319	3459	107	1243	260	532	3658601	755482
hFB7-2	hFB7	patient2	SURF1_2_sp2_SURF1_Mutation_Control_ox21_p9	surf1	11	male	none	16.25	hFB7.none	21.84	284	82	5	5	23	3	231	145	159	106	159	9	2	9	22	163	12	355	20	101	9	9876	931	737	1975	1334	3447	115	1294	244	488	3685088	765389
hFB7-3	hFB7	patient2	SURF1_2_sp2_SURF1_Mutation_Control_ox21_p11	surf1	11	male	none	26.08	hFB7.none	22.08	308	89	7	11	24	3	265	133	151	112	160	12	4	10	36	135	16	472	31	95	14	9865	888	732	1934	1331	3416	112	1314	276	440	3686236	763934
hFB7-4	hFB7	patient2	SURF1_2_sp2_SURF1_Mutation_Control_ox21_p14	surf1	11	male	none	42.96	hFB7.none	23.22	318	89	14	11	23	4	286	153	196	105	192	13	3	14	28	101	20	533	37	122	16	10018	933	775	1954	1381	3529	113	1376	259	468	3689954	772645
hFB7-5	hFB7	patient2	SURF1_2_sp2_SURF1_Mutation_Control_ox21_p17	surf1	11	male	none	58.96	hFB7.none	26.25	324	92	17	7	26	3	357	167	205	134	240	14	3	16	55	114	24	631	44	159	19	10451	1077	867	2151	1598	3618	133	1453	303	546	3701312	789490
hFB7-6	hFB7	patient2	SURF1_2_sp2_SURF1_Mutation_Control_ox21_p20	surf1	11	male	none	74	hFB7.none	24.36	316	89	27	6	15	4	295	143	228	111	185	14	1	13	31	115	35	837	45	130	19	10190	993	833	2099	1440	3603	124	1363	273	500	3694591	779767
hFB7-7	hFB7	patient2	SURF1_2_sp2_SURF1_Mutation_Control_ox21_p26	surf1	11	male	none	103.88	hFB7.none	18.9	269	92	27	5	25	4	202	92	138	20	125	2	1	3	24	425	33	429	18	73	7	9376	790	647	1671	1156	3194	102	1048	192	704	3618943	718519
hFB7-8	hFB7	patient2	SURF1_2_sp2_SURF1_Mutation_Control_ox21_p33	surf1	11	male	none	151.75	hFB7.none	20.59	268	96	83	8	61	4	235	149	186	88	134	8	3	5	34	524	91	689	20	117	9	9778	872	716	1802	1206	3320	113	1148	209	780	3651352	741661
hFB8-1	hFB8	patient3	SURF1_3_sp2_SURF1_Mutation_Control_ox21_p11	surf1	<10	female	none	8.04	hFB8.none	20.8	298	84	9	3	28	5	213	121	154	83	150	11	2	7	24	192	16	359	17	104	10	9465	837	670	1715	1264	3365	112	1176	240	512	3672696	745673
hFB8-2	hFB8	patient3	SURF1_3_sp2_SURF1_Mutation_Control_ox21_p13	surf1	<10	female	none	17.25	hFB8.none	17.81	274	107	20	16	66	3	177	92	161	68	143	6	0	8	40	928	22	277	28	117	12	8839	715	593	1530	1084	3118	97	1010	182	1124	3632913	707605
hFB8-3	hFB8	patient3	SURF1_3_sp2_SURF1_Mutation_Control_ox21_p15	surf1	<10	female	none	27.92	hFB8.none	20.68	295	83	16	5	26	4	205	123	153	79	138	11	0	7	26	170	20	462	19	89	12	9534	872	664	1779	1274	3367	98	1187	225	472	3679955	751592
hFB8-4	hFB8	patient3	SURF1_3_sp2_SURF1_Mutation_Control_ox21_p18	surf1	<10	female	none	42.92	hFB8.none	21.28	319	94	8	7	25	2	264	127	144	77	159	10	0	12	27	87	12	627	31	120	11	9696	858	661	1788	1269	3452	107	1230	258	446	3692408	760621
hFB8-5	hFB8	patient3	SURF1_3_sp2_SURF1_Mutation_Control_ox21_p21	surf1	<10	female	none	58.13	hFB8.none	22.57	356	105	15	10	27	9	294	168	183	79	242	21	2	9	26	106	20	783	33	162	19	9895	920	718	1910	1371	3501	116	1324	244	408	3702465	768697

### Sheet: Cell.line.pooled
sample	numt_cell_line_specific
hFB6.none.list.specific	79
hFB7.none.list.specific	191
hFB8.none.list.specific	68
hFB12.dex.list.specific	134
hFB12.none.list.specific	243
hFB12.oligo.list.specific	51
hFB13.dex.list.specific	189
hFB13.none.list.specific	139
hFB13.oligo.list.specific	80
hFB14.dex.list.specific	84
hFB14.none.list.specific	123
hFB14.oligo.list.specific	83
